# Lamins gate nuclear and chromatin structures for cardiomyocyte maturation genes

**DOI:** 10.64898/2026.05.20.726565

**Authors:** Katherine A. Bossone, Xiaobin Zheng, Lidya Kristiani, Reni Marsela, Youngjo Kim, Yixian Zheng

## Abstract

The nuclear lamina contains intermediate filaments, called lamins, which function to maintain nuclear integrity and organize the <u>L</u>amina-<u>A</u>ssociated chromatin <u>D</u>omains (LADs). Despite near ubiquitous expression, lamins show cell-type-specific functions. In the heart, they support epicardial cell migration, cardiomyocyte nuclear integrity and maturation. How these functions are integrated with different gene expression programs in these cells during heart development is unknown. We show that cardiomyocytes require lamin-A and -B1 for perinatal mouse survival. Importantly, lamin-B1 facilitates timely cardiomyocyte maturation by maintaining LADs and chromosome territories. By examining changes in cardiomyocyte gene expression and 3D genome organization upon lamin-B1 deletion, we show lamin-B1 maintains chromatin neighborhoods, which can in turn support transcription factors that regulate genes involved in cardiomyocyte structural maturation and gradual cessation of cell division. We propose a genomic logic by which the widely expressed lamins collaborate with transcription factors to specifically promote cardiomyocyte maturation and cell cycle exit during development.

**Highlights:**

1. Lamin-A/B1 dose-dependently set cardiomyocyte nuclear order and postnatal survival.
2. Lamin-B1 loss disrupts transcription programs for cardiomyocyte maturation.
3. Lamin-B1 shapes chromatin neighborhoods to support cardiomyocyte maturation programs.
