## Supplemental Table 3 for "Lamins gate nuclear and chromatin structures for cardiomyocyte maturation genes"

### Sheet: HiCUP_summary_report_vHTaMZoDzW
Table 3: Statistics of our lamin-B1 heterozygote and lamin-B1 knockout Hi-C Libraries.
Sample	Total_Forward_Reads	Total_Reverse_Reads	Percentage_Mapped	Percentage_Valid	Percentage_Uniques	Percentage_Unique_Trans
Nkx2-5Cre;Lmnb1Flox/+, P0.5 Heart, Hi-C, Rep1	399559436	199779718	60.28	68.77	59.54	23.26
Nkx2-5Cre;Lmnb1Flox/+, P0.5 Heart, Hi-C, Rep2	409901388	204950694	57.6	57.96	61.63	23.24
Nkx2-5Cre;Lmnb1Flox/-, P0.5 Heart, Hi-C, Rep1	433105960	216552980	59.54	66.69	65.81	28.4
Nkx2-5Cre;Lmnb1Flox/-, P0.5 Heart, Hi-C, Rep2	402696756	201348378	59.67	64.42	77.45	26.45
