## Supplemental Table 6 for "Lamins gate nuclear and chromatin structures for cardiomyocyte maturation genes"

### Sheet: Sheet1
Table 6: Primer list used for genotyping. Related to STAR Methods.
Primer Sequence (5' to 3')	Genotyping Target	Expected product sizes	Region targeted
CGG TTA TTC AAC TTG CAC CA	Nkx2-5Cre	Mutant = 300 bp	Exon 2
CTC TAA CCC GCC ACC TCT CT		Wild type = 292 bp
CTG TCG CTT GCA CTT GTA GC
GAC AGC TCT CCT CTG AAG TGC TTG GA	Lmnb1+/-	WT = 650 bp	Exon 1
CTC TCG TGG AAC CCC GTG CGG ACC CC		Deleted = 450 bp
CCA AGG CAC CCC TGT TCA GTT CTA AA
ACT CTC CCT AGT CCT CAG AGG CAT TC	Lmnb1f/f	WT = 368 bp	Exon 2
GGT CAT CTG TTA ACT TCA GTC CCA TG		Flox = 893 bp
GCA AGA ATG AAA CAG GCT TTG AAA GC		Deleted = 693 bp
AAC CCA GCC TCA GAA ACT GGT GGA TG	Lmna	WT = 470 bp	Exon 2
GAC AGC TCT CCT CTG AAG TGC TTG GA		Flox = 598 bp
		Deleted = 153 bp
